# Metabolic and transcriptomic profiles of glioblastoma invasion revealed by comparisons between patients and corresponding orthotopic xenografts in mice

**DOI:** 10.1101/2021.06.29.450408

**Authors:** Cristina Cudalbu, Pierre Bady, Marta Lai, Lijing Xin, Olga Gusyatiner, Marie-France Hamou, Mario Lepore, Jean Philippe Brouland, Roy T. Daniel, Andreas F. Hottinger, Monika E. Hegi

**Affiliations:** CIBM Center for Biomedical Imaging, Switzerland; Animal Imaging and Technology, Ecole Polytechnique Fédérale de Lausanne (EPFL), Lausanne, Switzerland; Swiss Institute of Bioinformatics (SIB), Lausanne, Switzerland; Neuroscience Research Center, Lausanne University Hospital (CHUV) and University of Lausanne (UNIL), Lausanne, Switzerland; Laboratory for Functional and Metabolic Imaging, Ecole Polytechnique Fédérale de Lausanne (EPFL), Lausanne, Switzerland; Neurosurgery, Lausanne University Hospital (CHUV) and University of Lausanne (UNIL), Lausanne, Switzerland; Institute of Pathology, Lausanne University Hospital (CHUV) and University of Lausanne (UNIL), Lausanne, Switzerland; Neurology, Lausanne University Hospital (CHUV) and University of Lausanne (UNIL), Lausanne, Switzerland; Oncology, Lausanne University Hospital (CHUV) and University of Lausanne (UNIL), Lausanne, Switzerland; Swiss Cancer Center Léman (SCCL), Lausanne, Switzerland

**Author notes:** **Corresponding author**: Monika E. Hegi, PhD, Clinical neuroscience research Center and Neurosurgery, Lausanne University Hopital and University of Lausanne, Chemin des Boveresses 155, CLE-C306, 1066 Epalinges, Switzerland). Equal contribution (Cristina Cudalbu, Pierre Bady). shared senior authorship (Andreas F. Hottinger, Monika E. Hegi).

**Keywords:** glioblastoma, invasion, high resolution ^1^H-MRS, transcriptome, patient-derived orthotopic xenografts (PDOX), tumor host interaction

## Abstract

The invasive behavior of glioblastoma, the most aggressive primary brain tumor, is considered highly relevant for tumor recurrence. However, the invasion zone is difficult to visualize by Magnetic Resonance Imaging (MRI) and is protected by the blood brain barrier, posing a particular challenge for treatment. We report biological features of invasive growth accompanying tumor progression and invasion based on associated metabolic and transcriptomic changes observed in patient derived orthotopic xenografts (PDOX) in the mouse and the corresponding patients’ tumors. The evolution of metabolic changes, followed *in vivo* longitudinally by ^1^H-Magnetic Resonance Spectroscopy (MRS) at ultra-high field, reflected growth and the invasive properties of the human glioblastoma transplanted into the brains of mice (PDOX). Comparison of MRS derived metabolite signatures, reflecting temporal changes of tumor development and invasion in PDOX, revealed high similarity to spatial metabolite signatures of combined multi-voxel MRS analyses sampled across different areas of the patients’ tumors. Pathway analyses of the transcriptome associated with the metabolite profiles of the PDOX, identified molecular signatures of invasion, comprising extracellular matrix degradation and reorganization, growth factor binding, and vascular remodeling. Specific analysis of expression signatures from the invaded mouse brain, revealed extent of invasion dependent induction of immune response, recapitulating respective signatures observed in glioblastoma. Integrating metabolic profiles and gene expression of highly invasive PDOX provided insights into progression and invasion associated mechanisms of extracellular matrix remodeling that is essential for cell-cell communication and regulation of cellular processes. Structural changes and biochemical properties of the extracellular matrix are of importance for the biological behavior of tumors and may be druggable. Ultra-high field MRS reveals to be suitable for *in vivo* monitoring of progression in the non-enhancing infiltration zone of glioblastoma.
