## Supplemental Table 2 for "Metabolic and transcriptomic profiles of glioblastoma invasion revealed by comparisons between patients and corresponding orthotopic xenografts in mice"

### Sheet: Table
SampleID	batch	plate	ID	NCH	TuBa	Sampletype	study	filenames	sample	unique.species.A.pairs	unique.species.B.pairs	ambiguous.pairs	tot	label	TuBa2	FreqHuman	PCRhumEstim	EstimHumFreq	Proneural	Classical	Mesenchymal	Proneural_pval	Classical_pval	Mesenchymal_pval	gsea.subtype.call
1556i	2	1A	1556i	1556	3697	injected hemisphere	xenogbm	B2XenoGbm1A.fastq.gz	1_120219_XenoGbmHuman.nsorted	45657754	35827447	2932256	84417457	1556i	3697	0.540857	#N/A	54.0857	-519.7	5821.6	-2154.97	1	0.0099	0.99	Classical
1561i	2	1B	1561i	1561	3697	injected hemisphere	xenogbm	B2XenoGbm1B.fastq.gz	2_120219_XenoGbmHuman.nsorted	52276075	26124804	2038785	80439664	1561i	3697	0.649879	#N/A	64.9879	-643.04	5882.81	-1980.74	1	0.0099	0.96	Classical
1562i	2	1C	1562i	1562	3697	injected hemisphere	xenogbm	B2XenoGbm1C.fastq.gz	3_120219_XenoGbmHuman.nsorted	44335425	34647089	2090487	81073001	1562i	3697	0.546858	#N/A	54.6858	-478.97	5939.12	-2079.67	1	0.0099	0.98	Classical
1563i	2	1D	1563i	1563	3697	injected hemisphere	xenogbm	B2XenoGbm1D.fastq.gz	4_120219_XenoGbmHuman.nsorted	60381735	25290239	2919048	88591022	1563i	3697	0.681578	#N/A	68.1578	-580.41	5866.67	-2211.29	1	0.0099	1	Classical
1564i	2	1E	1564i	1564	3697	injected hemisphere	xenogbm	B2XenoGbm1E.fastq.gz	5_120219_XenoGbmHuman.nsorted	56571492	21620996	2716018	80908506	1564i	3697	0.699203	#N/A	69.9203	-673.57	5746.96	-1713.14	1	0.0099	0.921	Classical
1556c	2	1F	1556c	1556	3697	controlateral hemisphere	xenogbm	B2XenoGbm1F.fastq.gz	6_120219_XenoGbmHuman.nsorted	37263848	37919837	2493839	77677524	1556c	3697	0.479725	#N/A	47.9725	-492.77	5904.89	-2470.21	1	0.0099	1	Classical
1561c	2	1G	1561c	1561	3697	controlateral hemisphere	xenogbm	B2XenoGbm1G.fastq.gz	7_120219_XenoGbmHuman.nsorted	30655148	39611675	5286857	75553680	1561c	3697	0.40574	#N/A	40.574	-521.09	5922.44	-2309.61	1	0.0099	1	Classical
1562c	2	1H	1562c	1562	3697	controlateral hemisphere	xenogbm	B2XenoGbm1H.fastq.gz	8_120219_XenoGbmHuman.nsorted	53049038	22339107	2382435	77770580	1562c	3697	0.682122	#N/A	68.2122	-597.19	6033.08	-2237.12	1	0.0099	1	Classical
1563c	2	2A	1563c	1563	3697	controlateral hemisphere	xenogbm	B2XenoGbm2A.fastq.gz	9_120219_XenoGbmHuman.nsorted	23015491	36912543	1825374	61753408	1563c	3697	0.3727	#N/A	37.27	-568.59	5764.11	-2270.44	1	0.0099	1	Classical
1564c	2	2B	1564c	1564	3697	controlateral hemisphere	xenogbm	B2XenoGbm2B.fastq.gz	10_120219_XenoGbmHuman.nsorted	39495040	48982723	2583671	91061434	1564c	3697	0.433719	#N/A	43.3719	-644.97	6011.62	-2099.67	1	0.0099	0.99	Classical
3670	2	2C	3670	#N/A	3670	human tumour	xenogbm	B2XenoGbm2C.fastq.gz	11_120219_XenoGbmHuman.nsorted	44575555	281397	1099007	45955959	3670	3670	0.969962	#N/A	96.9962	-553.18	3781.25	3772.92	1	1	0.0099	Mesenchymal
3676	2	2D	3676	#N/A	3676	human tumour	xenogbm	B2XenoGbm2D.fastq.gz	12_120219_XenoGbmHuman.nsorted	49112618	123599	1095444	50331661	3676	3676	0.97578	#N/A	97.578	3716.67	3683.55	-730.38	0.0099	1	0.188	Proneural
3697	2	2E	3697	#N/A	3697	human tumour	xenogbm	B2XenoGbm2E.fastq.gz	13_120219_XenoGbmHuman.nsorted	42915739	738750	1295082	44949571	3697	3697	0.954753	#N/A	95.4753	-676.15	5016.8	-604.79	1	0.0891	0.099	Classical
3704	2	2F	3704	#N/A	3704	human tumour	xenogbm	B2XenoGbm2F.fastq.gz	14_120219_XenoGbmHuman.nsorted	47938728	86146	1076273	49101147	3704	3704	0.976326	#N/A	97.6326	966.29	4495.1	1897.61	0.446	0.584	0.0099	Mesenchymal
3708	2	2G	3708	#N/A	3708	human tumour	xenogbm	B2XenoGbm2G.fastq.gz	15_120219_XenoGbmHuman.nsorted	33351701	201145	1122015	34674861	3708	3708	0.961841	#N/A	96.1841	2988.29	4281.62	-2109.01	0.0099	0.772	0.99	Proneural
1531i	1	1A	1531i	1531	3589	injected hemisphere	xenogbm	XenoGbm1A.fastq.gz	20_120219_XenoGbmHuman.nsorted	48557860	27223016	5052811	80833687	1531i	3589	0.600713	45.1517	60.0713	401.57	5979.69	-2337.56	0.891	0.0099	1	Classical
1532i	1	1B	1532i	1532	3589	injected hemisphere	xenogbm	XenoGbm1B.fastq.gz	21_120219_XenoGbmHuman.nsorted	46016863	19361847	2763395	68142105	1532i	3589	0.675307	47.0037	67.5307	578.24	5948.51	-1946.9	0.812	0.0099	0.95	Classical
1530i	1	1C	1530i	1530	3589	injected hemisphere	xenogbm	XenoGbm1C.fastq.gz	22_120219_XenoGbmHuman.nsorted	45410318	28409694	2994973	76814985	1530i	3589	0.591165	57.5416	59.1165	263.7	6057.16	-2381.37	0.98	0.0099	1	Classical
1524i	1	1D	1524i	1524	3589	injected hemisphere	xenogbm	XenoGbm1D.fastq.gz	23_120219_XenoGbmHuman.nsorted	35131354	30392797	2996712	68520863	1524i	3589	0.51271	49.1483	51.271	-21.22	6065.6	-2604.85	1	0.0099	1	Classical
1529i	1	1E	1529i	1529	3589	injected hemisphere	xenogbm	XenoGbm1E.fastq.gz	24_120219_XenoGbmHuman.nsorted	48477672	27928315	2897359	79303346	1529i	3589	0.611294	55.9508	61.1294	141.16	5946.47	-2480.72	0.99	0.0099	1	Classical
1534i	1	1F	1534i	1534	3589	injected hemisphere	xenogbm	XenoGbm1F.fastq.gz	25_120219_XenoGbmHuman.nsorted	43105346	32323344	3137435	78566125	1534i	3589	0.548651	51.4048	54.8651	-30.64	6085.12	-2516.11	1	0.0099	1	Classical
1531c	1	1G	1531c	1531	3589	controlateral hemisphere	xenogbm	XenoGbm1G.fastq.gz	26_120219_XenoGbmHuman.nsorted	33202715	46557723	3284816	83045254	1531c	3589	0.399815	53.8296	39.9815	356.3	5873.05	-2609.14	0.95	0.0099	1	Classical
1532c	1	1H	1532c	1532	3589	controlateral hemisphere	xenogbm	XenoGbm1H.fastq.gz	27_120219_XenoGbmHuman.nsorted	43293883	36268396	3382992	82945271	1532c	3589	0.521957	51.1818	52.1957	421.56	5755.29	-2480.29	0.891	0.0099	1	Classical
1530c	1	2A	1530c	1530	3589	controlateral hemisphere	xenogbm	XenoGbm2A.fastq.gz	28_120219_XenoGbmHuman.nsorted	24775770	41896380	2764528	69436678	1530c	3589	0.356811	48.1102	35.6811	464.91	6001.51	-2660.85	0.881	0.0099	1	Classical
1524c	1	2B	1524c	1524	3589	controlateral hemisphere	xenogbm	XenoGbm2B.fastq.gz	29_120219_XenoGbmHuman.nsorted	24859130	47318840	3360804	75538774	1524c	3589	0.329091	49.7457	32.9091	3.04	6090.94	-2550.73	0.99	0.0099	1	Classical
1529c	1	2C	1529c	1529	3589	controlateral hemisphere	xenogbm	XenoGbm2C.fastq.gz	30_120219_XenoGbmHuman.nsorted	23953311	48420981	3078236	75452528	1529c	3589	0.317462	43.1005	31.7462	554.99	5832.76	-2923.89	0.832	0.0099	1	Classical
1534c	1	2D	1534c	1534	3589	controlateral hemisphere	xenogbm	XenoGbm2D.fastq.gz	31_120219_XenoGbmHuman.nsorted	17183863	51674959	3486309	72345131	1534c	3589	0.237526	50.0729	23.7526	140.98	5958.53	-2609.06	0.99	0.0099	1	Classical
1578i	1	2E	1578i	1578	3838	injected hemisphere	xenogbm	XenoGbm2E.fastq.gz	32_120219_XenoGbmHuman.nsorted	55488929	16794521	3085598	75369048	1578i	3838	0.73623	56.2806	73.623	1267.49	2261.71	-2046.83	0.178	1	0.97	Proneural
1580i	1	2F	1580i	1580	3838	injected hemisphere	xenogbm	XenoGbm2F.fastq.gz	33_120219_XenoGbmHuman.nsorted	66494962	3624336	2780328	72899626	1580i	3838	0.912144	67.2144	91.2144	1048.36	2329.07	-2015.11	0.376	1	0.97	Proneural
1581i	1	2G	1581i	1581	3838	injected hemisphere	xenogbm	XenoGbm2G.fastq.gz	34_120219_XenoGbmHuman.nsorted	64848090	13632830	3745677	82226597	1581i	3838	0.788651	52.6778	78.8651	850.77	2537.6	-2225.11	0.574	1	1	Proneural
1582i	1	2H	1582i	1582	3838	injected hemisphere	xenogbm	XenoGbm2H.fastq.gz	35_120219_XenoGbmHuman.nsorted	67533699	10598639	3411006	81543344	1582i	3838	0.828194	61.8171	82.8194	920.09	2531.77	-2172.95	0.515	1	0.99	Proneural
1583i	1	3A	1583i	1583	3838	injected hemisphere	xenogbm	XenoGbm3A.fastq.gz	36_120219_XenoGbmHuman.nsorted	58246125	5257985	2624703	66128813	1583i	3838	0.880798	55.8815	88.0798	1218.83	2468.8	-2145.3	0.208	1	0.99	Proneural
1578c	1	3B	1578c	1578	3838	controlateral hemisphere	xenogbm	XenoGbm3B.fastq.gz	37_120219_XenoGbmHuman.nsorted	173114	34784077	1508896	36466087	1578c	3838	0.00474726	-0.664466	0.474726	1919.72	2759.72	-1403.91	0.0099	1	0.723	Proneural
1580c	1	3C	1580c	1580	3838	controlateral hemisphere	xenogbm	XenoGbm3C.fastq.gz	38_120219_XenoGbmHuman.nsorted	236429	36804724	1783894	38825047	1580c	3838	0.0060896	0.851032	0.60896	1129.32	3015.33	-1422.74	0.307	1	0.743	Proneural
1581c	1	3D	1581c	1581	3838	controlateral hemisphere	xenogbm	XenoGbm3D.fastq.gz	39_120219_XenoGbmHuman.nsorted	155491	36248153	1949594	38353238	1581c	3838	0.00405418	0.230191	0.405418	1369.49	3914.66	-2104.99	0.119	0.98	0.99	Proneural
1582c	1	3E	1582c	1582	3838	controlateral hemisphere	xenogbm	XenoGbm3E.fastq.gz	40_120219_XenoGbmHuman.nsorted	230180	39952395	1725127	41907702	1582c	3838	0.00549255	0.10766	0.549255	890.83	3132.79	-1907.55	0.525	1	0.941	Proneural
1583c	1	3F	1583c	1583	3838	controlateral hemisphere	xenogbm	XenoGbm3F.fastq.gz	41_120219_XenoGbmHuman.nsorted	279978	41005921	1850123	43136022	1583c	3838	0.00649058	0.3602	0.649058	1497.85	3274.34	-2072.22	0.0792	1	0.98	Proneural
1610i	1	3G	1610i	1610	3983	injected hemisphere	xenogbm	XenoGbm3G.fastq.gz	42_120219_XenoGbmHuman.nsorted	45193827	33541349	3271026	82006202	1610i	3983	0.551103	65.9869	55.1103	2370.81	5418.61	-1932.93	0.0099	0.0099	0.95	Proneural
1611i	1	3H	1611i	1611	3983	injected hemisphere	xenogbm	XenoGbm3H.fastq.gz	43_120219_XenoGbmHuman.nsorted	31930393	40642611	3523374	76096378	1611i	3983	0.419605	71.5027	41.9605	3499.31	2475.64	-1158.87	0.0099	1	0.554	Proneural
1609i	1	4A	1609i	1609	3983	injected hemisphere	xenogbm	XenoGbm4A.fastq.gz	44_120219_XenoGbmHuman.nsorted	44976790	19043223	2726510	66746523	1609i	3983	0.673845	76.2127	67.3845	1453.04	4933.24	205.59	0.0891	0.149	0.0099	Mesenchymal
1610c	1	4B	1610c	1610	3983	controlateral hemisphere	xenogbm	XenoGbm4B.fastq.gz	45_120219_XenoGbmHuman.nsorted	3120025	63806845	2970930	69897800	1610c	3983	0.044637	29.9185	4.4637	3004.82	4898.41	-1814	0.0099	0.178	0.941	Proneural
1611c	1	4C	1611c	1611	3983	controlateral hemisphere	xenogbm	XenoGbm4C.fastq.gz	46_120219_XenoGbmHuman.nsorted	6574556	65614722	4649715	76838993	1611c	3983	0.0855628	42.513	8.55628	3561.19	3110.83	-1796.79	0.0099	1	0.941	Proneural
1609c	1	4D	1609c	1609	3983	controlateral hemisphere	xenogbm	XenoGbm4D.fastq.gz	47_120219_XenoGbmHuman.nsorted	8678522	62415448	3235371	74329341	1609c	3983	0.116758	41.7869	11.6758	2724.41	5245.34	-1971.59	0.0099	0.0198	0.96	Proneural
3589	1	4E	3589	#N/A	3589	human tumour	xenogbm	XenoGbm4E.fastq.gz	48_120219_XenoGbmHuman.nsorted	35355364	81051	1548733	36985148	3589	3589	0.955934	99.1692	95.5934	-632.28	4921.68	3015.05	1	0.149	0.0099	Mesenchymal
3838	1	4F	3838	#N/A	3838	human tumour	xenogbm	XenoGbm4F.fastq.gz	49_120219_XenoGbmHuman.nsorted	36800320	133741	1729060	38663121	3838	3838	0.95182	100	95.182	1350.56	3764.2	1530.21	0.149	1	0.0099	Mesenchymal
3983	1	4G	3983	#N/A	3983	human tumour	xenogbm	XenoGbm4G.fastq.gz	50_120219_XenoGbmHuman.nsorted	37367900	108691	2034461	39511052	3983	3983	0.945758	99.136	94.5758	-1350.43	4757.98	2867.8	1	0.267	0.0099	Mesenchymal
1618i	1	5A	1618i	1618	1618	mouse mock brain	xenogbm	XenoGbm5A.fastq.gz	52_120219_XenoGbmHuman.nsorted	192540	35731487	1752020	37676047	1618i	1618	0.00511041	0	0.511041	2190.53	4844.59	-1664.7	0.0099	0.198	0.891	Proneural

### Sheet: Description
variable	description
SampleID	sample identifiant
batch	Batch identifiant for sequencing
plate	Plate identifiant for sequencing
ID	identifiant for sequencing
NCH	NCH identifiant
TuBa	tumor origin
Sampletype	Type of the samples (contralateral, injected, tumor or mouse mock brain)
study	study Xenograft
filenames	file names
sample	sample names
unique.species.A.pairs	Reads for Human part
unique.species.B.pairs	Reads for Mouse part
ambiguous.pairs	Ambiguous Reads
tot	Total Reads
label	sample identifiant
TuBa2	tumor origin
FreqHuman	Estimation of percentage of human part based on RNAseq data
PCRhumEstim	Estimation of percentage of human part by PCR
Proneural	Gliovis estimation for Proneural
Classical	Gliovis estimation for Classical
Mesenchymal	Gliovis estimation for Mesenchymal
Proneural_pval	Gliovis p-value estimation for Proneural
Classical_pval	Gliovis p-value estimation for Classical
Mesenchymal_pval	Gliovis p-value estimation for Mesenchymal
gsea.subtype.call	Gliovis classification for Mesenchymal
