## Supplemental Table 5 for "Metabolic and transcriptomic profiles of glioblastoma invasion revealed by comparisons between patients and corresponding orthotopic xenografts in mice"

### Sheet: Table
EnsemblID	symbol	EntrezID	Genome	BTvalue	BTclass	EnsemblID	ConID	AllID	label	labelall	MODULE_47	GO_EXTRACELLULAR_MATRIX	ANASTASSIOU_MULTICANCER_INVASIVENESS_SIGNATURE	MODULE_220	GO_COLLAGEN_CONTAINING_EXTRACELLULAR_MATRIX	MODULE_1	GILDEA_METASTASIS	MODULE_38	SCHUETZ_BREAST_CANCER_DUCTAL_INVASIVE_UP	GO_EXTRACELLULAR_STRUCTURE_ORGANIZATION	VECCHI_GASTRIC_CANCER_ADVANCED_VS_EARLY_UP	FARMER_BREAST_CANCER_CLUSTER_4	BERTUCCI_MEDULLARY_VS_DUCTAL_BREAST_CANCER_DN	GO_BLOOD_VESSEL_MORPHOGENESIS	NABA_CORE_MATRISOME	GO_PLATELET_DERIVED_GROWTH_FACTOR_BINDING	YAMASHITA_LIVER_CANCER_STEM_CELL_UP	MODULE_122	HALLMARK_EPITHELIAL_MESENCHYMAL_TRANSITION	GO_GROWTH_FACTOR_BINDING	GO_NEPHRON_DEVELOPMENT	LIU_PROSTATE_CANCER_DN	MODULE_6	VERHAAK_GLIOBLASTOMA_MESENCHYMAL
ENSG00000113140	SPARC	6678	human	0.56	(0.5,0.6]	ENSG00000113140		6678	SPARC	SPARC	1	1	1	0	1	0	1	0	1	1	1	1	0	1	1	0	0	0	1	0	0	1	0	0
ENSMUSG00000032135	Mcam	84004	mouse	0.56	(0.5,0.6]	ENSMUSG00000032135	4162	4162	MCAM	MCAM	1	0	0	0	0	0	0	0	0	0	0	0	0	1	0	0	0	1	0	0	0	1	0	0
ENSG00000162733	DDR2	4921	human	0.48	(0.4,0.5]	ENSG00000162733		4921	DDR2	DDR2	1	0	0	1	0	1	0	0	0	1	1	0	1	0	0	0	0	1	0	0	0	1	0	0
ENSG00000138646	HERC5	51191	human	0.44	(0.4,0.5]	ENSG00000138646		51191	HERC5	HERC5	0	0	0	0	0	0	0	0	0	0	0	0	0	0	0	0	0	0	0	0	0	0	0	0
ENSG00000168843	FSTL5	56884	human	0.42	(0.4,0.5]	ENSG00000168843		56884	FSTL5	FSTL5	0	0	0	0	0	0	0	0	0	0	0	0	0	0	0	0	0	0	0	0	0	0	0	0
ENSG00000135472	FAIM2	23017	human	0.42	(0.4,0.5]	ENSG00000135472		23017	FAIM2	FAIM2	0	0	0	0	0	0	0	0	0	0	0	0	0	0	0	0	0	0	0	0	0	0	0	0
ENSG00000263609	RP11-1109M24.16		human	0.42	(0.4,0.5]	ENSG00000263609				RP11-1109M24.16	0	0	0	0	0	0	0	0	0	0	0	0	0	0	0	0	0	0	0	0	0	0	0	0
ENSG00000170545	SMAGP	57228	human	0.4	(0.3,0.4]	ENSG00000170545		57228	SMAGP	SMAGP	0	0	0	0	0	0	0	1	0	0	0	0	0	0	0	0	0	0	0	0	0	0	0	0
ENSG00000196104	SPOCK3	50859	human	0.38	(0.3,0.4]	ENSG00000196104		50859	SPOCK3	SPOCK3	0	0	0	0	0	0	0	0	0	0	0	0	0	0	1	0	0	0	0	0	0	0	0	0
ENSG00000182836	PLCXD3	345557	human	0.38	(0.3,0.4]	ENSG00000182836		345557	PLCXD3	PLCXD3	0	0	0	0	0	0	0	0	0	0	0	0	0	0	0	0	0	0	0	0	0	0	0	0
ENSG00000261189	RP3-512B11.3		human	0.38	(0.3,0.4]	ENSG00000261189				RP3-512B11.3	0	0	0	0	0	0	0	0	0	0	0	0	0	0	0	0	0	0	0	0	0	0	0	0
ENSG00000140044	JDP2	122953	human	0.38	(0.3,0.4]	ENSG00000140044		122953	JDP2	JDP2	0	0	0	0	0	0	0	0	0	0	0	0	0	0	0	0	0	0	0	0	0	0	0	0
ENSG00000185272	RBM11	54033	human	0.38	(0.3,0.4]	ENSG00000185272		54033	RBM11	RBM11	0	0	0	0	0	0	0	0	0	0	0	0	0	0	0	0	0	0	0	0	0	0	0	0
ENSMUSG00000061897	Gm14292	100043168	mouse	0.38	(0.3,0.4]	ENSMUSG00000061897		100043168		Gm14292	0	0	0	0	0	0	0	0	0	0	0	0	0	0	0	0	0	0	0	0	0	0	0	0
ENSMUSG00000015468	Notch4	18132	mouse	0.38	(0.3,0.4]	ENSMUSG00000015468		18132		Notch4	0	0	0	0	0	0	0	0	0	0	0	0	0	0	0	0	0	0	0	0	0	0	0	0
ENSG00000175707	C1orf172		human	0.36	(0.3,0.4]	ENSG00000175707				C1orf172	0	0	0	0	0	0	0	0	0	0	0	0	0	0	0	0	0	0	0	0	0	0	0	0
ENSG00000150625	GPM6A	2823	human	0.36	(0.3,0.4]	ENSG00000150625		2823	GPM6A	GPM6A	0	0	0	0	0	0	0	0	0	0	0	0	0	0	0	0	0	0	0	0	0	0	0	0
ENSG00000109851	DBX1	120237	human	0.36	(0.3,0.4]	ENSG00000109851		120237	DBX1	DBX1	0	0	0	0	0	0	0	0	0	0	0	0	0	0	0	0	0	0	0	0	0	0	0	0
ENSG00000171132	PRKCE	5581	human	0.34	(0.3,0.4]	ENSG00000171132		5581	PRKCE	PRKCE	0	0	0	0	0	0	0	0	0	0	0	0	0	0	0	0	0	0	0	0	0	0	0	0
ENSG00000016082	ISL1	3670	human	0.34	(0.3,0.4]	ENSG00000016082		3670	ISL1	ISL1	0	0	0	1	0	0	0	0	0	0	0	0	0	1	0	0	0	0	0	0	0	0	0	0
ENSG00000146166	LGSN	51557	human	0.34	(0.3,0.4]	ENSG00000146166		51557	LGSN	LGSN	0	0	0	0	0	0	0	0	0	0	0	0	0	0	0	0	0	0	0	0	0	0	0	0
ENSMUSG00000044857	Lemd2	224640	mouse	0.34	(0.3,0.4]	ENSMUSG00000044857	221496	221496	LEMD2	LEMD2	0	0	0	0	0	0	0	0	0	0	0	0	0	0	0	0	0	0	0	0	0	0	0	0
ENSMUSG00000035783	Acta2	11475	mouse	0.34	(0.3,0.4]	ENSMUSG00000035783	59	59	ACTA2	ACTA2	1	0	1	1	0	0	0	0	0	0	0	0	1	0	0	0	0	0	1	0	1	1	0	0
ENSG00000147676	MAL2	114569	human	0.32	(0.3,0.4]	ENSG00000147676		114569	MAL2	MAL2	0	0	0	0	0	0	0	0	0	0	0	0	0	0	0	0	0	0	0	0	0	0	0	0
ENSMUSG00000031616	Ednra	13617	mouse	0.32	(0.3,0.4]	ENSMUSG00000031616	1909	1909	EDNRA	EDNRA	1	0	1	0	0	1	0	0	1	0	1	0	1	1	0	0	0	0	0	0	0	0	0	0
ENSG00000113296	THBS4	7060	human	0.3	(0.2,0.3]	ENSG00000113296		7060	THBS4	THBS4	0	1	0	0	1	0	0	0	0	0	1	0	1	1	1	0	0	1	0	0	0	0	0	0
ENSG00000106633	GCK	2645	human	0.3	(0.2,0.3]	ENSG00000106633		2645	GCK	GCK	0	0	0	0	0	0	0	0	0	0	0	0	0	0	0	0	0	0	0	0	0	0	0	0
ENSG00000171431	KRT20	54474	human	0.3	(0.2,0.3]	ENSG00000171431		54474	KRT20	KRT20	0	0	0	0	0	0	0	0	0	0	0	0	0	0	0	0	0	0	0	0	0	0	0	0
ENSG00000176293	ZNF135	7694	human	0.3	(0.2,0.3]	ENSG00000176293		7694	ZNF135	ZNF135	0	0	0	0	0	0	0	0	0	0	0	0	0	0	0	0	0	0	0	0	0	0	0	0
ENSG00000128283	CDC42EP1	11135	human	0.3	(0.2,0.3]	ENSG00000128283		11135	CDC42EP1	CDC42EP1	0	0	0	1	0	1	0	1	0	0	0	0	0	0	0	0	0	0	0	0	0	0	1	0
ENSG00000112232	KHDRBS2	202559	human	0.28	(0.2,0.3]	ENSG00000112232		202559	KHDRBS2	KHDRBS2	0	0	0	0	0	0	0	0	0	0	0	0	0	0	0	0	0	0	0	0	0	0	0	0
ENSG00000141738	GRB7	2886	human	0.28	(0.2,0.3]	ENSG00000141738		2886	GRB7	GRB7	0	0	0	1	0	0	0	1	0	0	0	0	0	0	0	0	1	0	0	0	0	0	0	0
ENSG00000171345	KRT19	3880	human	0.28	(0.2,0.3]	ENSG00000171345		3880	KRT19	KRT19	0	0	0	0	0	1	1	1	0	0	0	0	0	0	0	0	0	0	0	0	0	1	1	0
ENSMUSG00000040280	Ndufa4l2	407790	mouse	0.28	(0.2,0.3]	ENSMUSG00000040280	56901	56901	NDUFA4L2	NDUFA4L2	0	0	0	0	0	0	0	0	0	0	0	0	0	0	0	0	0	0	0	0	0	0	0	0
ENSMUSG00000024620	Pdgfrb	18596	mouse	0.28	(0.2,0.3]	ENSMUSG00000024620	5159	5159	PDGFRB	PDGFRB	1	0	1	1	0	1	0	1	1	0	0	0	0	1	0	1	1	0	1	1	1	0	1	0
ENSG00000200086	RNU6-433P	106481315	human	0.26	(0.2,0.3]	ENSG00000200086		106481315	RNU6-433P	RNU6-433P	0	0	0	0	0	0	0	0	0	0	0	0	0	0	0	0	0	0	0	0	0	0	0	0
ENSG00000135926	TMBIM1	64114	human	0.26	(0.2,0.3]	ENSG00000135926		64114	TMBIM1	TMBIM1	0	0	0	0	0	0	0	0	0	0	0	0	0	0	0	0	0	0	0	0	0	0	0	1
ENSG00000168875	SOX14	8403	human	0.26	(0.2,0.3]	ENSG00000168875		8403	SOX14	SOX14	0	0	0	0	0	0	0	0	0	0	0	0	0	0	0	0	0	0	0	0	0	0	0	0
ENSG00000138675	FGF5	2250	human	0.26	(0.2,0.3]	ENSG00000138675		2250	FGF5	FGF5	0	0	0	1	0	0	0	0	0	0	0	0	0	0	0	0	0	0	0	0	0	0	0	0
ENSG00000170549	IRX1	79192	human	0.26	(0.2,0.3]	ENSG00000170549		79192	IRX1	IRX1	0	0	0	0	0	0	0	0	0	0	0	0	0	0	0	0	0	0	0	0	1	0	0	0
ENSG00000164794	KCNV1	27012	human	0.26	(0.2,0.3]	ENSG00000164794		27012	KCNV1	KCNV1	0	0	0	0	0	0	0	0	0	0	0	0	0	0	0	0	0	0	0	0	0	0	0	0
ENSMUSG00000020260	Pofut2	80294	mouse	0.26	(0.2,0.3]	ENSMUSG00000020260	23275	23275	POFUT2	POFUT2	0	0	0	0	0	0	0	0	0	0	0	0	0	0	0	0	0	0	0	0	0	0	0	0
ENSMUSG00000025436	Xrcc6bp1		mouse	0.26	(0.2,0.3]	ENSMUSG00000025436	91419	91419	ATP23	ATP23	0	0	0	0	0	0	0	0	0	0	0	0	0	0	0	0	0	0	0	0	0	0	0	0
ENSMUSG00000022440	C1qtnf6	72709	mouse	0.26	(0.2,0.3]	ENSMUSG00000022440	114904	114904	C1QTNF6	C1QTNF6	0	0	0	0	0	0	0	0	0	0	0	0	0	0	0	0	0	0	0	0	0	0	0	0
ENSG00000232499	RP11-512F24.1		human	0.24	(0.2,0.3]	ENSG00000232499				RP11-512F24.1	0	0	0	0	0	0	0	0	0	0	0	0	0	0	0	0	0	0	0	0	0	0	0	0
ENSG00000187821	HELT	391723	human	0.24	(0.2,0.3]	ENSG00000187821		391723	HELT	HELT	0	0	0	0	0	0	0	0	0	0	0	0	0	0	0	0	0	0	0	0	0	0	0	0
ENSG00000164855	TMEM184A	202915	human	0.24	(0.2,0.3]	ENSG00000164855		202915	TMEM184A	TMEM184A	0	0	0	0	0	0	0	0	0	0	0	0	0	0	0	0	0	0	0	0	0	0	0	0
ENSG00000111218	PRMT8	56341	human	0.24	(0.2,0.3]	ENSG00000111218		56341	PRMT8	PRMT8	0	0	0	0	0	0	0	0	0	0	0	0	0	0	0	0	0	0	0	0	0	0	0	0
ENSG00000182379	NXPH4	11247	human	0.24	(0.2,0.3]	ENSG00000182379		11247	NXPH4	NXPH4	0	0	0	0	0	0	0	0	0	0	0	0	0	0	0	0	0	0	0	0	0	0	0	0
ENSMUSG00000067818	Myl9	98932	mouse	0.24	(0.2,0.3]	ENSMUSG00000067818	10398	10398	MYL9	MYL9	1	0	0	0	0	1	1	1	1	0	0	0	1	0	0	0	0	0	1	0	0	1	1	0
ENSG00000203386	AC009499.1		human	0.22	(0.2,0.3]	ENSG00000203386				AC009499.1	0	0	0	0	0	0	0	0	0	0	0	0	0	0	0	0	0	0	0	0	0	0	0	0
ENSG00000072657	TRHDE	29953	human	0.22	(0.2,0.3]	ENSG00000072657		29953	TRHDE	TRHDE	0	0	0	0	0	0	0	0	0	0	0	0	0	0	0	0	0	0	0	0	0	0	0	0
ENSG00000151952	TMEM132D	121256	human	0.22	(0.2,0.3]	ENSG00000151952		121256	TMEM132D	TMEM132D	0	0	0	0	0	0	0	0	0	0	0	0	0	0	0	0	0	0	0	0	0	0	0	0
ENSG00000233175	CTD-2020K17.3		human	0.22	(0.2,0.3]	ENSG00000233175				CTD-2020K17.3	0	0	0	0	0	0	0	0	0	0	0	0	0	0	0	0	0	0	0	0	0	0	0	0
ENSG00000105612	DNASE2	1777	human	0.22	(0.2,0.3]	ENSG00000105612		1777	DNASE2	DNASE2	0	0	0	0	0	0	0	0	0	0	0	0	0	0	0	0	0	0	0	0	0	0	0	0
ENSMUSG00000029761	Cald1	109624	mouse	0.22	(0.2,0.3]	ENSMUSG00000029761	800	800	CALD1	CALD1	1	0	0	1	0	1	0	0	1	0	1	0	1	0	0	0	0	0	1	0	0	1	0	0
ENSMUSG00000074364	Ehd2	259300	mouse	0.22	(0.2,0.3]	ENSMUSG00000074364	30846	30846	EHD2	EHD2	0	0	0	0	0	0	0	0	0	0	0	0	0	0	0	0	0	0	0	0	0	1	0	1
ENSMUSG00000054555	Adam12	11489	mouse	0.22	(0.2,0.3]	ENSMUSG00000054555	8038	8038	ADAM12	ADAM12	0	0	1	1	0	0	0	0	1	1	1	1	1	1	0	0	0	1	1	0	0	0	0	1
ENSMUSG00000001119	Col6a1	12833	mouse	0.22	(0.2,0.3]	ENSMUSG00000001119	1291	1291	COL6A1	COL6A1	1	1	0	0	1	1	0	1	1	1	0	0	0	0	1	1	0	1	0	1	0	1	1	0
ENSMUSG00000045930	Clec14a	66864	mouse	0.22	(0.2,0.3]	ENSMUSG00000045930	161198	161198	CLEC14A	CLEC14A	0	1	0	0	1	0	0	0	0	0	0	0	0	1	0	0	0	0	0	0	0	0	0	0
ENSG00000180251	SLC9A4	389015	human	0.2	(0.1,0.2]	ENSG00000180251		389015	SLC9A4	SLC9A4	0	0	0	0	0	0	0	0	0	0	0	0	0	0	0	0	0	0	0	0	0	0	0	0
ENSG00000115414	FN1	2335	human	0.2	(0.1,0.2]	ENSG00000115414		2335	FN1	FN1	1	1	1	0	1	1	1	1	1	1	1	0	0	1	1	0	0	1	1	0	0	0	1	0
ENSG00000145642	FAM159B		human	0.2	(0.1,0.2]	ENSG00000145642				FAM159B	0	0	0	0	0	0	0	0	0	0	0	0	0	0	0	0	0	0	0	0	0	0	0	0
ENSG00000220267	ACTBP8	68	human	0.2	(0.1,0.2]	ENSG00000220267		68	ACTBP8	ACTBP8	0	0	0	0	0	0	0	0	0	0	0	0	0	0	0	0	0	0	0	0	0	0	0	0
ENSG00000183690	EFHC2	80258	human	0.2	(0.1,0.2]	ENSG00000183690		80258	EFHC2	EFHC2	0	0	0	0	0	0	0	0	0	0	0	0	0	0	0	0	0	0	0	0	0	0	0	0
ENSG00000204860	FAM201A	158228	human	0.2	(0.1,0.2]	ENSG00000204860		158228	FAM201A	FAM201A	0	0	0	0	0	0	0	0	0	0	0	0	0	0	0	0	0	0	0	0	0	0	0	0
ENSG00000174080	CTSF	8722	human	0.2	(0.1,0.2]	ENSG00000174080		8722	CTSF	CTSF	0	1	0	0	1	0	0	0	0	0	0	0	0	0	0	0	0	0	0	0	0	0	0	0
ENSG00000169783	LINGO1	84894	human	0.2	(0.1,0.2]	ENSG00000169783		84894	LINGO1	LINGO1	0	1	0	0	0	0	0	0	0	0	0	0	0	0	0	0	1	0	0	0	0	0	0	0
ENSG00000264956	RP11-1109M24.5		human	0.2	(0.1,0.2]	ENSG00000264956				RP11-1109M24.5	0	0	0	0	0	0	0	0	0	0	0	0	0	0	0	0	0	0	0	0	0	0	0	0
ENSG00000154080	CHST9	83539	human	0.2	(0.1,0.2]	ENSG00000154080		83539	CHST9	CHST9	0	0	0	0	0	0	0	0	0	0	0	0	0	0	0	0	0	0	0	0	0	0	0	0
ENSG00000176533	GNG7	2788	human	0.2	(0.1,0.2]	ENSG00000176533		2788	GNG7	GNG7	0	0	0	0	0	0	0	0	0	0	0	0	0	0	0	0	0	0	0	0	0	0	0	0
ENSG00000104998	IL27RA	9466	human	0.2	(0.1,0.2]	ENSG00000104998		9466	IL27RA	IL27RA	0	0	0	0	0	0	0	0	0	0	0	0	0	0	0	0	0	0	0	0	0	0	0	0
ENSMUSG00000027204	Fbn1	14118	mouse	0.2	(0.1,0.2]	ENSMUSG00000027204	2200	2200	FBN1	FBN1	1	1	1	1	1	1	0	0	1	1	1	1	0	0	1	0	0	1	1	0	0	1	0	0
ENSMUSG00000017737	Mmp9	17395	mouse	0.2	(0.1,0.2]	ENSMUSG00000017737	4318	4318	MMP9	MMP9	0	1	0	0	1	0	0	0	0	1	0	0	0	0	0	0	0	0	0	0	0	0	0	0
ENSMUSG00000050666	Vstm4	320736	mouse	0.2	(0.1,0.2]	ENSMUSG00000050666	196740	196740	VSTM4	VSTM4	0	0	0	0	0	0	0	0	0	0	0	0	0	0	0	0	0	0	0	0	0	1	0	0
ENSMUSG00000038146	Notch3	18131	mouse	0.2	(0.1,0.2]	ENSMUSG00000038146	4854	4854	NOTCH3	NOTCH3	1	0	0	0	0	1	0	1	0	0	0	0	0	1	0	0	0	0	0	0	1	0	1	0
ENSG00000232164	AC092669.3		human	0.18	(0.1,0.2]	ENSG00000232164				AC092669.3	0	0	0	0	0	0	0	0	0	0	0	0	0	0	0	0	0	0	0	0	0	0	0	0
ENSG00000115461	IGFBP5	3488	human	0.18	(0.1,0.2]	ENSG00000115461		3488	IGFBP5	IGFBP5	0	0	0	0	0	0	1	0	0	0	0	0	0	0	1	0	0	0	0	1	0	0	0	0
ENSG00000163421	PROK2	60675	human	0.18	(0.1,0.2]	ENSG00000163421		60675	PROK2	PROK2	0	0	0	0	0	0	0	0	0	0	0	0	0	1	0	0	0	0	0	0	0	0	0	0
ENSG00000169760	NLGN1	22871	human	0.18	(0.1,0.2]	ENSG00000169760		22871	NLGN1	NLGN1	0	0	0	0	0	0	0	0	0	0	0	0	0	0	0	0	0	0	0	0	0	0	0	0
ENSG00000156711	MAPK13	5603	human	0.18	(0.1,0.2]	ENSG00000156711		5603	MAPK13	MAPK13	0	0	0	0	0	0	0	0	0	0	0	0	0	0	0	0	1	0	0	0	0	0	0	1
ENSG00000160862	AZGP1	563	human	0.18	(0.1,0.2]	ENSG00000160862		563	AZGP1	AZGP1	0	1	0	0	1	0	0	0	0	0	0	0	0	0	0	0	0	0	0	0	0	0	1	0
ENSG00000131203	IDO1	3620	human	0.18	(0.1,0.2]	ENSG00000131203		3620	IDO1	IDO1	0	0	0	0	0	0	0	0	0	0	0	0	0	0	0	0	0	0	0	0	0	0	0	0
ENSG00000149418	ST14	6768	human	0.18	(0.1,0.2]	ENSG00000149418		6768	ST14	ST14	0	0	0	0	0	0	0	0	0	0	0	0	0	0	0	0	0	0	0	0	0	0	0	1
ENSG00000236333	TRHDE-AS1	283392	human	0.18	(0.1,0.2]	ENSG00000236333		283392	TRHDE-AS1	TRHDE-AS1	0	0	0	0	0	0	0	0	0	0	0	0	0	0	0	0	0	0	0	0	0	0	0	0
ENSG00000120675	DNAJC15	29103	human	0.18	(0.1,0.2]	ENSG00000120675		29103	DNAJC15	DNAJC15	0	0	0	0	0	0	0	0	0	0	0	0	0	0	0	0	0	0	0	0	0	0	0	0
ENSG00000226846	LINC00348	100885781	human	0.18	(0.1,0.2]	ENSG00000226846		100885781	LINC00348	LINC00348	0	0	0	0	0	0	0	0	0	0	0	0	0	0	0	0	0	0	0	0	0	0	0	0
ENSG00000182621	PLCB1	23236	human	0.18	(0.1,0.2]	ENSG00000182621		23236	PLCB1	PLCB1	0	0	0	0	0	0	0	0	0	0	0	0	0	0	0	0	1	0	0	0	0	0	0	0
ENSG00000268555	RP11-678G14.3		human	0.18	(0.1,0.2]	ENSG00000268555				RP11-678G14.3	0	0	0	0	0	0	0	0	0	0	0	0	0	0	0	0	0	0	0	0	0	0	0	0
ENSMUSG00000026837	Col5a1	12831	mouse	0.18	(0.1,0.2]	ENSMUSG00000026837	1289	1289	COL5A1	COL5A1	0	1	1	0	1	0	0	0	1	1	0	1	0	0	1	1	0	1	1	1	0	1	0	1
ENSMUSG00000046618	Olfml2a	241327	mouse	0.18	(0.1,0.2]	ENSMUSG00000046618	169611	169611	OLFML2A	OLFML2A	0	1	0	0	0	0	0	0	0	1	0	0	0	0	0	0	0	0	0	0	0	0	0	0
ENSMUSG00000027276	Jag1	16449	mouse	0.18	(0.1,0.2]	ENSMUSG00000027276	182	182	JAG1	JAG1	0	0	0	1	0	0	0	1	0	0	0	0	0	1	0	0	0	0	0	0	1	0	0	0
ENSMUSG00000051236	Msrb3	320183	mouse	0.18	(0.1,0.2]	ENSMUSG00000051236	253827	253827	MSRB3	MSRB3	0	0	0	0	0	0	0	0	0	0	0	0	1	0	0	0	0	0	0	0	0	1	0	0
ENSMUSG00000031486	Gpr124		mouse	0.18	(0.1,0.2]	ENSMUSG00000031486	25960	25960	ADGRA2	ADGRA2	0	0	0	0	0	0	0	0	0	0	0	0	0	1	0	0	0	0	0	0	0	1	0	0
ENSMUSG00000036275	9530068E07Rik	213673	mouse	0.18	(0.1,0.2]	ENSMUSG00000036275	56951	56951	C5orf15	C5orf15	0	0	0	0	0	0	0	0	0	0	0	0	0	0	0	0	0	0	0	0	0	0	0	0
ENSMUSG00000044250	Pced1b	239647	mouse	0.18	(0.1,0.2]	ENSMUSG00000044250	91523	91523	PCED1B	PCED1B	0	0	0	0	0	0	0	0	0	0	1	0	0	0	0	0	0	0	0	0	0	0	0	0
ENSG00000239649	MYADML	151325	human	0.16	(0.1,0.2]	ENSG00000239649		151325	MYADML	MYADML	0	0	0	0	0	0	0	0	0	0	0	0	0	0	0	0	0	0	0	0	0	0	0	0
ENSG00000134121	CHL1	10752	human	0.16	(0.1,0.2]	ENSG00000134121		10752	CHL1	CHL1	0	0	0	0	0	0	0	0	0	0	0	0	0	0	0	0	0	1	0	0	0	0	0	0
ENSG00000144619	CNTN4	152330	human	0.16	(0.1,0.2]	ENSG00000144619		152330	CNTN4	CNTN4	0	0	0	0	0	0	0	0	0	0	0	0	0	0	0	0	0	0	0	0	0	0	0	0
ENSG00000118777	ABCG2	9429	human	0.16	(0.1,0.2]	ENSG00000118777		9429	ABCG2	ABCG2	0	0	0	0	0	0	0	0	0	0	0	0	0	0	0	0	0	0	0	0	0	0	0	0
ENSG00000248890	HHIP-AS1	646576	human	0.16	(0.1,0.2]	ENSG00000248890		646576	HHIP-AS1	HHIP-AS1	0	0	0	0	0	0	0	0	0	0	0	0	0	0	0	0	0	0	0	0	0	0	0	0
ENSG00000146592	CREB5	9586	human	0.16	(0.1,0.2]	ENSG00000146592		9586	CREB5	CREB5	0	0	0	0	0	0	0	0	0	0	0	0	0	0	0	0	0	0	0	0	0	0	0	0
ENSG00000204876	AC021218.2		human	0.16	(0.1,0.2]	ENSG00000204876				AC021218.2	0	0	0	0	0	0	0	0	0	0	0	0	0	0	0	0	0	0	0	0	0	0	0	0
ENSG00000156925	ZIC3	7547	human	0.16	(0.1,0.2]	ENSG00000156925		7547	ZIC3	ZIC3	0	0	0	0	0	0	0	0	0	0	0	0	0	0	0	0	0	0	0	0	0	0	0	0
ENSG00000203499	FAM83H-AS1	100128338	human	0.16	(0.1,0.2]	ENSG00000203499		100128338	FAM83H-AS1	FAM83H-AS1	0	0	0	0	0	0	0	0	0	0	0	0	0	0	0	0	0	0	0	0	0	0	0	0
ENSG00000148426	PROSER2	254427	human	0.16	(0.1,0.2]	ENSG00000148426		254427	PROSER2	PROSER2	0	0	0	0	0	0	0	0	0	0	0	0	0	0	0	0	0	0	0	0	0	0	0	0
ENSG00000205035	RP11-707M1.1		human	0.16	(0.1,0.2]	ENSG00000205035				RP11-707M1.1	0	0	0	0	0	0	0	0	0	0	0	0	0	0	0	0	0	0	0	0	0	0	0	0
ENSG00000088827	SIGLEC1	6614	human	0.16	(0.1,0.2]	ENSG00000088827		6614	SIGLEC1	SIGLEC1	0	0	0	0	0	0	0	0	0	0	0	0	0	0	0	0	0	0	0	0	0	0	0	0
ENSG00000228314	CYP4F29P	54055	human	0.16	(0.1,0.2]	ENSG00000228314		54055	CYP4F29P	CYP4F29P	0	0	0	0	0	0	0	0	0	0	0	0	0	0	0	0	0	0	0	0	0	0	0	0
ENSMUSG00000039759	Thap3	69876	mouse	0.16	(0.1,0.2]	ENSMUSG00000039759	90326	90326	THAP3	THAP3	0	0	0	0	0	0	0	0	0	0	0	0	0	0	0	0	0	0	0	0	0	0	0	0
ENSMUSG00000002486	Tchp	77832	mouse	0.16	(0.1,0.2]	ENSMUSG00000002486		77832		Tchp	0	0	0	0	0	0	0	0	0	0	0	0	0	0	0	0	0	0	0	0	0	0	0	0
ENSMUSG00000004665	Cnn2	12798	mouse	0.16	(0.1,0.2]	ENSMUSG00000004665	1265	1265	CNN2	CNN2	1	0	0	0	0	0	0	0	0	0	0	0	1	0	0	0	0	0	0	0	0	0	0	1
ENSMUSG00000043895	S1pr2	14739	mouse	0.16	(0.1,0.2]	ENSMUSG00000043895	9294	9294	S1PR2	S1PR2	0	0	0	0	0	0	0	0	0	0	0	0	0	0	0	0	0	0	0	0	0	0	0	0
ENSMUSG00000034485	Uaca	72565	mouse	0.16	(0.1,0.2]	ENSMUSG00000034485	55075	55075	UACA	UACA	0	0	0	0	0	0	0	0	0	0	0	0	1	0	0	0	0	0	0	0	0	0	0	0
ENSMUSG00000022721	Trmt2a	15547	mouse	0.16	(0.1,0.2]	ENSMUSG00000022721	27037	27037	TRMT2A	TRMT2A	0	0	0	0	0	0	0	0	0	0	0	0	0	0	0	0	0	0	0	0	0	0	0	0
ENSG00000243244	STON1	11037	human	0.14	(0.1,0.2]	ENSG00000243244		11037	STON1	STON1	0	0	0	0	0	0	0	0	0	0	0	0	0	0	0	0	0	0	0	0	0	0	0	0
ENSG00000164093	PITX2	5308	human	0.14	(0.1,0.2]	ENSG00000164093		5308	PITX2	PITX2	0	0	0	0	0	0	0	0	0	0	0	0	0	0	0	0	0	0	0	0	0	0	0	0
ENSG00000253910	PCDHGB2	56103	human	0.14	(0.1,0.2]	ENSG00000253910		56103	PCDHGB2	PCDHGB2	0	0	0	0	0	0	0	0	0	0	0	0	0	0	0	0	0	0	0	0	0	0	0	0
ENSG00000147257	GPC3	2719	human	0.14	(0.1,0.2]	ENSG00000147257		2719	GPC3	GPC3	0	1	0	0	1	1	0	1	0	0	0	0	0	0	0	0	0	0	0	0	1	0	1	0
ENSG00000159167	STC1	6781	human	0.14	(0.1,0.2]	ENSG00000159167		6781	STC1	STC1	0	0	0	0	0	0	0	0	0	0	0	0	0	0	0	0	0	0	0	0	0	0	0	0
ENSG00000205293	RP11-1112C15.1		human	0.14	(0.1,0.2]	ENSG00000205293				RP11-1112C15.1	0	0	0	0	0	0	0	0	0	0	0	0	0	0	0	0	0	0	0	0	0	0	0	0
ENSG00000079102	RUNX1T1	862	human	0.14	(0.1,0.2]	ENSG00000079102		862	RUNX1T1	RUNX1T1	0	0	0	0	0	0	0	1	0	0	0	0	0	0	0	0	0	0	0	0	0	0	0	0
ENSG00000012779	ALOX5	240	human	0.14	(0.1,0.2]	ENSG00000012779		240	ALOX5	ALOX5	0	0	0	0	0	0	0	0	1	0	1	0	0	0	0	0	0	0	0	0	0	0	0	1
ENSG00000151490	PTPRO	5800	human	0.14	(0.1,0.2]	ENSG00000151490		5800	PTPRO	PTPRO	0	0	0	0	0	0	0	1	0	0	0	0	0	0	0	0	0	0	0	0	1	0	0	0
ENSG00000173157	ADAMTS20	80070	human	0.14	(0.1,0.2]	ENSG00000173157		80070	ADAMTS20	ADAMTS20	0	1	0	0	1	0	0	0	0	1	0	0	0	0	0	0	0	0	0	0	0	0	0	0
ENSG00000139219	COL2A1	1280	human	0.14	(0.1,0.2]	ENSG00000139219		1280	COL2A1	COL2A1	0	1	0	0	1	0	0	1	0	1	0	0	0	0	1	1	0	0	0	1	0	0	1	0
ENSG00000140284	SLC27A2	11001	human	0.14	(0.1,0.2]	ENSG00000140284		11001	SLC27A2	SLC27A2	0	0	0	0	0	0	0	0	0	0	0	0	0	0	0	0	0	0	0	0	0	0	0	0
ENSG00000140993	TIGD7	91151	human	0.14	(0.1,0.2]	ENSG00000140993		91151	TIGD7	TIGD7	0	0	0	0	0	0	0	0	0	0	0	0	0	0	0	0	0	0	0	0	0	0	0	0
ENSG00000159387	IRX6	79190	human	0.14	(0.1,0.2]	ENSG00000159387		79190	IRX6	IRX6	0	0	0	0	0	0	0	0	0	0	0	0	0	0	0	0	0	0	0	0	0	0	0	0
ENSG00000187008	PKD1L3	342372	human	0.14	(0.1,0.2]	ENSG00000187008		342372	PKD1L3	PKD1L3	0	0	0	0	0	0	0	0	0	0	0	0	0	0	0	0	0	0	0	0	0	0	0	0
ENSG00000234494	AC003665.1		human	0.14	(0.1,0.2]	ENSG00000234494				AC003665.1	0	0	0	0	0	0	0	0	0	0	0	0	0	0	0	0	0	0	0	0	0	0	0	0
ENSG00000099617	EFNA2	1943	human	0.14	(0.1,0.2]	ENSG00000099617		1943	EFNA2	EFNA2	0	0	0	0	0	1	0	0	0	0	0	0	0	0	0	0	0	0	0	0	0	0	0	0
ENSG00000090920	FCGBP	8857	human	0.14	(0.1,0.2]	ENSG00000090920		8857	FCGBP	FCGBP	0	0	0	0	0	0	0	1	0	0	0	0	0	0	0	0	0	0	0	0	0	1	1	0
ENSG00000183421	RIPK4	54101	human	0.14	(0.1,0.2]	ENSG00000183421		54101	RIPK4	RIPK4	0	0	0	0	0	0	0	0	0	0	0	0	0	0	0	0	0	0	0	0	0	0	0	0
ENSMUSG00000009563	Tor2a	30933	mouse	0.14	(0.1,0.2]	ENSMUSG00000009563	27433	27433	TOR2A	TOR2A	0	0	0	0	0	0	0	0	0	0	0	0	0	0	0	0	0	0	0	0	0	0	0	0
ENSMUSG00000028073	Pear1	73182	mouse	0.14	(0.1,0.2]	ENSMUSG00000028073	375033	375033	PEAR1	PEAR1	0	0	0	0	0	0	0	0	0	0	0	0	0	0	0	0	0	0	0	0	0	0	0	0
ENSMUSG00000035551	Igfbpl1	75426	mouse	0.14	(0.1,0.2]	ENSMUSG00000035551	347252	347252	IGFBPL1	IGFBPL1	0	0	0	0	0	0	0	0	0	0	0	0	0	0	1	0	0	0	0	1	0	0	0	0
ENSMUSG00000028641	Lepre1		mouse	0.14	(0.1,0.2]	ENSMUSG00000028641	64175	64175	P3H1	P3H1	0	1	0	0	1	0	0	0	0	0	0	0	0	0	0	0	0	0	1	0	0	0	0	0
ENSMUSG00000064267	Hvcn1	74096	mouse	0.14	(0.1,0.2]	ENSMUSG00000064267	84329	84329	HVCN1	HVCN1	0	0	0	0	0	0	0	0	0	0	0	0	0	0	0	0	0	0	0	0	0	0	0	0
ENSMUSG00000000901	Mmp11	17385	mouse	0.14	(0.1,0.2]	ENSMUSG00000000901	4320	4320	MMP11	MMP11	1	1	1	1	0	0	0	1	1	1	1	0	0	0	0	0	1	0	0	0	0	0	0	0
ENSMUSG00000002342	Tmem161a	234371	mouse	0.14	(0.1,0.2]	ENSMUSG00000002342	54929	54929	TMEM161A	TMEM161A	0	0	0	0	0	0	0	0	0	0	0	0	0	0	0	0	0	0	0	0	0	0	0	0
ENSMUSG00000022131	Gpr180	58245	mouse	0.14	(0.1,0.2]	ENSMUSG00000022131	160897	160897	GPR180	GPR180	0	0	0	0	0	0	0	0	0	0	0	0	0	0	0	0	0	0	0	0	0	0	0	0
ENSMUSG00000041623	D11Wsu47e	276852	mouse	0.14	(0.1,0.2]	ENSMUSG00000041623	55028	55028	C17orf80	C17orf80	0	0	0	0	0	0	0	0	0	0	0	0	0	0	0	0	0	0	0	0	0	0	0	0
ENSMUSG00000033149	Phldb2	208177	mouse	0.14	(0.1,0.2]	ENSMUSG00000033149	90102	90102	PHLDB2	PHLDB2	0	0	0	0	0	0	0	0	0	1	0	0	0	0	0	0	0	0	0	0	0	0	0	0
ENSMUSG00000044442	N6amt1	67768	mouse	0.14	(0.1,0.2]	ENSMUSG00000044442	29104	29104	N6AMT1	N6AMT1	0	0	0	0	0	0	0	0	0	0	0	0	0	0	0	0	0	0	0	0	0	0	0	0
ENSMUSG00000024457	Trim26	22670	mouse	0.14	(0.1,0.2]	ENSMUSG00000024457	7726	7726	TRIM26	TRIM26	0	0	0	0	0	0	0	0	0	0	0	0	0	0	0	0	0	0	0	0	0	0	0	0
ENSMUSG00000023951	Vegfa	22339	mouse	0.14	(0.1,0.2]	ENSMUSG00000023951	7422	7422	VEGFA	VEGFA	0	1	0	0	0	1	0	0	0	0	0	0	0	1	0	0	0	0	1	0	1	1	1	0
ENSG00000185483	ROR1	4919	human	0.12	(0.1,0.2]	ENSG00000185483		4919	ROR1	ROR1	0	0	0	1	0	0	0	0	1	0	0	0	0	0	0	0	0	0	0	0	0	0	0	0
ENSG00000137959	IFI44L	10964	human	0.12	(0.1,0.2]	ENSG00000137959		10964	IFI44L	IFI44L	0	0	0	0	0	0	0	0	0	0	0	0	0	0	0	0	0	0	0	0	0	0	0	0
ENSG00000117598	LPPR5		human	0.12	(0.1,0.2]	ENSG00000117598				LPPR5	0	0	0	0	0	0	0	0	0	0	0	0	0	0	0	0	0	0	0	0	0	0	0	0
ENSG00000174059	CD34	947	human	0.12	(0.1,0.2]	ENSG00000174059		947	CD34	CD34	1	0	0	0	0	1	0	1	0	1	0	0	0	1	0	0	0	0	0	0	1	0	1	0
ENSG00000136542	GALNT5	11227	human	0.12	(0.1,0.2]	ENSG00000136542		11227	GALNT5	GALNT5	0	0	0	0	0	0	0	0	0	0	0	0	0	0	0	0	0	0	0	0	0	0	0	0
ENSG00000136546	SCN7A	6332	human	0.12	(0.1,0.2]	ENSG00000136546		6332	SCN7A	SCN7A	0	0	0	0	0	0	0	0	0	0	0	0	0	0	0	0	0	0	0	0	0	0	0	0
ENSG00000163814	CDCP1	64866	human	0.12	(0.1,0.2]	ENSG00000163814		64866	CDCP1	CDCP1	0	0	0	0	0	0	0	0	0	0	0	0	0	0	0	0	0	0	0	0	0	0	0	1
ENSG00000114529	C3orf52	79669	human	0.12	(0.1,0.2]	ENSG00000114529		79669	C3orf52	C3orf52	0	0	0	0	0	0	0	0	0	0	0	0	0	0	0	0	0	0	0	0	0	0	0	0
ENSG00000240184	PCDHGC3	5098	human	0.12	(0.1,0.2]	ENSG00000240184		5098	PCDHGC3	PCDHGC3	0	0	0	0	0	0	0	0	0	0	0	0	0	0	0	0	0	0	0	0	0	0	0	0
ENSG00000105894	PTN	5764	human	0.12	(0.1,0.2]	ENSG00000105894		5764	PTN	PTN	1	1	0	1	1	0	0	0	0	0	0	0	0	1	0	0	0	0	0	1	0	0	0	0
ENSG00000050327	ARHGEF5	7984	human	0.12	(0.1,0.2]	ENSG00000050327		7984	ARHGEF5	ARHGEF5	0	0	0	0	0	0	0	0	0	0	0	0	0	0	0	0	0	0	0	0	0	0	0	0
ENSG00000165349	SLC7A3	84889	human	0.12	(0.1,0.2]	ENSG00000165349		84889	SLC7A3	SLC7A3	0	0	0	0	0	0	0	0	0	0	0	0	0	0	0	0	0	0	0	0	0	0	0	0
ENSG00000102359	SRPX2	27286	human	0.12	(0.1,0.2]	ENSG00000102359		27286	SRPX2	SRPX2	0	1	0	0	1	0	0	0	1	0	0	1	1	1	1	0	0	0	0	1	0	0	0	1
ENSG00000198088	NUP62CL	54830	human	0.12	(0.1,0.2]	ENSG00000198088		54830	NUP62CL	NUP62CL	0	0	0	0	0	0	0	0	0	0	0	0	0	0	0	0	0	0	0	0	0	0	0	0
ENSG00000104324	CPQ	10404	human	0.12	(0.1,0.2]	ENSG00000104324		10404	CPQ	CPQ	0	0	0	0	0	1	1	0	1	0	0	0	0	0	0	0	0	0	0	0	0	0	0	1
ENSG00000147852	VLDLR	7436	human	0.12	(0.1,0.2]	ENSG00000147852		7436	VLDLR	VLDLR	0	0	0	0	0	0	0	0	0	0	0	0	0	0	0	0	0	0	0	0	0	0	0	0
ENSG00000176971	FIBIN	387758	human	0.12	(0.1,0.2]	ENSG00000176971		387758	FIBIN	FIBIN	0	0	0	0	0	0	0	0	0	0	0	0	0	0	0	0	0	0	0	0	0	0	0	0
ENSG00000157613	CREB3L1	90993	human	0.12	(0.1,0.2]	ENSG00000157613		90993	CREB3L1	CREB3L1	0	0	0	0	0	0	0	0	0	1	0	0	0	1	0	0	0	0	0	0	0	0	1	0
ENSG00000111262	KCNA1	3736	human	0.12	(0.1,0.2]	ENSG00000111262		3736	KCNA1	KCNA1	0	0	0	0	0	0	0	0	0	0	0	0	0	0	0	0	0	0	0	0	0	0	0	0
ENSG00000133116	KL	9365	human	0.12	(0.1,0.2]	ENSG00000133116		9365	KL	KL	0	0	0	0	0	0	0	0	0	0	0	0	0	0	0	0	0	0	0	1	0	0	0	0
ENSG00000183087	GAS6	2621	human	0.12	(0.1,0.2]	ENSG00000183087		2621	GAS6	GAS6	1	0	0	0	0	0	0	0	0	1	0	0	0	0	1	0	0	0	0	0	0	1	0	0
ENSG00000100889	PCK2	5106	human	0.12	(0.1,0.2]	ENSG00000100889		5106	PCK2	PCK2	0	0	0	0	0	0	0	0	0	0	0	0	0	0	0	0	0	0	0	0	0	0	0	0
ENSG00000182636	NDN	4692	human	0.12	(0.1,0.2]	ENSG00000182636		4692	NDN	NDN	0	0	0	1	0	1	0	0	1	0	0	0	0	0	0	0	0	0	0	0	0	0	0	0
ENSG00000172183	ISG20	3669	human	0.12	(0.1,0.2]	ENSG00000172183		3669	ISG20	ISG20	0	0	0	0	0	0	0	0	0	0	0	0	0	0	0	0	0	0	0	0	0	0	0	0
ENSG00000108932	SLC16A6	9120	human	0.12	(0.1,0.2]	ENSG00000108932		9120	SLC16A6	SLC16A6	0	0	0	0	0	0	0	0	0	0	0	0	0	0	0	0	0	0	0	0	0	0	0	0
ENSMUSG00000014867	Surf4	20932	mouse	0.12	(0.1,0.2]	ENSMUSG00000014867	6836	6836	SURF4	SURF4	0	0	0	0	0	0	0	0	0	0	0	0	0	0	0	0	0	0	0	0	0	0	0	0
ENSMUSG00000031388	Naa10	56292	mouse	0.12	(0.1,0.2]	ENSMUSG00000031388	8260	8260	NAA10	NAA10	0	0	0	0	0	0	0	0	0	0	0	0	0	0	0	0	0	0	0	0	0	0	0	0
ENSMUSG00000047613	A430005L14Rik	97159	mouse	0.12	(0.1,0.2]	ENSMUSG00000047613	339448	339448	C1orf174	C1orf174	0	0	0	0	0	0	0	0	0	0	0	0	0	0	0	0	0	0	0	0	0	0	0	0
ENSMUSG00000025857	Heatr2		mouse	0.12	(0.1,0.2]	ENSMUSG00000025857	54919	54919	DNAAF5	DNAAF5	0	0	0	0	0	0	0	0	0	0	0	0	0	0	0	0	0	0	0	0	0	0	0	0
ENSMUSG00000060063	Alox5ap	11690	mouse	0.12	(0.1,0.2]	ENSMUSG00000060063	241	241	ALOX5AP	ALOX5AP	0	0	0	0	0	0	0	0	0	0	0	0	0	0	0	0	0	0	0	0	0	0	0	0
ENSMUSG00000001248	Gramd1a	52857	mouse	0.12	(0.1,0.2]	ENSMUSG00000001248	57655	57655	GRAMD1A	GRAMD1A	0	0	0	0	0	0	0	0	0	0	0	0	0	0	0	0	0	0	0	0	0	0	0	0
ENSMUSG00000030613	Ccdc90b	66365	mouse	0.12	(0.1,0.2]	ENSMUSG00000030613	60492	60492	CCDC90B	CCDC90B	0	0	0	0	0	0	0	0	0	0	0	0	0	0	0	0	0	0	0	0	0	0	0	0
ENSMUSG00000030862	Cpxm2	55987	mouse	0.12	(0.1,0.2]	ENSMUSG00000030862	119587	119587	CPXM2	CPXM2	0	0	0	0	0	0	0	0	0	0	0	0	0	0	0	0	0	0	0	0	0	0	0	0
ENSMUSG00000034845	Plvap	84094	mouse	0.12	(0.1,0.2]	ENSMUSG00000034845	83483	83483	PLVAP	PLVAP	0	0	0	0	0	0	0	0	0	0	0	0	0	0	0	0	0	0	0	0	0	0	0	0
ENSMUSG00000032198	Dock6	319899	mouse	0.12	(0.1,0.2]	ENSMUSG00000032198	57572	57572	DOCK6	DOCK6	0	0	0	0	0	0	0	0	0	0	0	0	0	0	0	0	0	0	0	0	0	0	0	0
ENSMUSG00000097820	E530011L22Rik	320301	mouse	0.12	(0.1,0.2]	ENSMUSG00000097820		320301		E530011L22Rik	0	0	0	0	0	0	0	0	0	0	0	0	0	0	0	0	0	0	0	0	0	0	0	0
ENSMUSG00000000093	Tbx2	21385	mouse	0.12	(0.1,0.2]	ENSMUSG00000000093	6909	6909	TBX2	TBX2	0	0	0	1	0	0	0	1	0	0	0	0	0	1	0	0	0	0	0	0	0	0	0	0
ENSMUSG00000040867	Begain	380785	mouse	0.12	(0.1,0.2]	ENSMUSG00000040867	57596	57596	BEGAIN	BEGAIN	0	0	0	0	0	0	0	0	0	0	0	0	0	0	0	0	0	0	0	0	0	0	0	0

### Sheet: Description
Variable	Description
EnsemblID	Ensemble identifiant
symbol	Gene symbol
EntrezID	Entrez identifiant
Genome	Genome (Mouse or Human)
BTvalue	Selected gene frequency from SPLS and bootstrap procedure
BTclass	Classe for Selected gene frequency from SPLS and bootstrap procedure
EnsemblID	Ensembl identifiant
ConID	Entrez identifiant converted in Human gene
AllID	Entrez identifiant in human genome
label	Mouse gene names in human genome
labelall	all gene names in human genome
MODULE_47	Presence/Absence of the gene in the Pathway from MsigDB
GO_EXTRACELLULAR_MATRIX	Presence/Absence of the gene in the Pathway from MsigDB
ANASTASSIOU_MULTICANCER_INVASIVENESS_SIGNATURE	Presence/Absence of the gene in the Pathway from MsigDB
MODULE_220	Presence/Absence of the gene in the Pathway from MsigDB
GO_COLLAGEN_CONTAINING_EXTRACELLULAR_MATRIX	Presence/Absence of the gene in the Pathway from MsigDB
MODULE_1	Presence/Absence of the gene in the Pathway from MsigDB
GILDEA_METASTASIS	Presence/Absence of the gene in the Pathway from MsigDB
MODULE_38	Presence/Absence of the gene in the Pathway from MsigDB
SCHUETZ_BREAST_CANCER_DUCTAL_INVASIVE_UP	Presence/Absence of the gene in the Pathway from MsigDB
GO_EXTRACELLULAR_STRUCTURE_ORGANIZATION	Presence/Absence of the gene in the Pathway from MsigDB
VECCHI_GASTRIC_CANCER_ADVANCED_VS_EARLY_UP	Presence/Absence of the gene in the Pathway from MsigDB
FARMER_BREAST_CANCER_CLUSTER_4	Presence/Absence of the gene in the Pathway from MsigDB
BERTUCCI_MEDULLARY_VS_DUCTAL_BREAST_CANCER_DN	Presence/Absence of the gene in the Pathway from MsigDB
GO_BLOOD_VESSEL_MORPHOGENESIS	Presence/Absence of the gene in the Pathway from MsigDB
NABA_CORE_MATRISOME	Presence/Absence of the gene in the Pathway from MsigDB
GO_PLATELET_DERIVED_GROWTH_FACTOR_BINDING	Presence/Absence of the gene in the Pathway from MsigDB
YAMASHITA_LIVER_CANCER_STEM_CELL_UP	Presence/Absence of the gene in the Pathway from MsigDB
MODULE_122	Presence/Absence of the gene in the Pathway from MsigDB
HALLMARK_EPITHELIAL_MESENCHYMAL_TRANSITION	Presence/Absence of the gene in the Pathway from MsigDB
GO_GROWTH_FACTOR_BINDING	Presence/Absence of the gene in the Pathway from MsigDB
GO_NEPHRON_DEVELOPMENT	Presence/Absence of the gene in the Pathway from MsigDB
LIU_PROSTATE_CANCER_DN	Presence/Absence of the gene in the Pathway from MsigDB
MODULE_6	Presence/Absence of the gene in the Pathway from MsigDB
VERHAAK_GLIOBLASTOMA_MESENCHYMAL	Presence/Absence of the gene in the Pathway from MsigDB
